# Linking sugar sensing to immunity in plants through O-glycosylation of immune-signaling kinases

**DOI:** 10.64898/2026.05.04.722566

**Authors:** Yalikunjiang Aizezi, Hongliang Zhang, Yang Bi, Jung-Gun Kim, Ajeet Chaudhary, Cao Son Trinh, Qingxi J. Shen, Shou-Ling Xu, Mary Beth Mudgett, Zhi-Yong Wang

## Abstract

Interaction with microbes can reprogram metabolism and alter nutrient availability in plant cells. How metabolic changes modulate immune responses remains unknown. Here, we show that sugar-sensing *O*-glycosylation of immune-signaling kinases mediates metabolic regulation of immunity. Under sugar-replete conditions, the MAP kinase kinases (MKK4 and MKK5), key components of pattern-triggered immunity (PTI), are glycosylated with *O*-GlcNAc and *O*-fucose on their activation loops, blocking their phosphorylation by upstream kinases and thereby restricting PTI. Pathogen infection or sugar starvation reduces *O*-glycosylation of MKK4/5 and enhances immune signaling; these effects are reversed by GDP-fucose treatment, demonstrating that reduced sugar availability decreases *O*-fucosylation and enhances immune signaling in infected cells. Chemical inhibition of *O*-fucosylation enhances immunity and pathogen resistance in both Arabidopsis and tomato. Our findings establish *O*-glycosylation of MKKs as a metabolic rheostat that fine-tunes immune responses according to sugar availability during plant-microbe interactions, providing a new strategy for improving crop health.
