## Supplemental Table 1 for "Linking sugar sensing to immunity in plants through O-glycosylation of immune-signaling kinases"

### Sheet: Table1
Primer name	Purpose	Sequence
qWRKY22-F	qPCR of WRKY22 expression	CATGGCGAAAGTACGGACAG
qWRKY22-R	qPCR of WRKY22 expression	GAATTACGGTGTGTCGGAGC
qWRKY29-F	qPCR of WRKY29 expression	CTCCATACCCAAGGAGTTATTACAG
qWRKY29-R	qPCR of WRKY29 expression	CGGGTTGGTAGTTCATGATTG
GA-MKK4-F	clone MKK4 into pDEST15	CACCATGAGACCGATTCAATCGCCTC
GA-MKK4-R	clone MKK4 into pDEST15	TGTGGTTGGAGAAGAAGACGAGG
GA-MKK5-F	clone MKK5 into pDEST15 and pCAMBIA1390	CACCATGAAACCGATTCAATCTCCTTC
GA-MKK5-R	clone MKK5 into pDEST15 and pCAMBIA1390	AGAGGCAGAAGGAAGAGGACGAG
MKK4-F-K108R	make K108R mutugenesis of MKK4	ATATGCACTTCGCGTGATATACGGTAAC
MKK4-R-K108R	make K108R mutugenesis of MKK4	GTTACCGTATATCACGCGAAGTGCATAT
MKK5-F-K99R	make K99R mutugenesis of MKK5	TTTCGCTCTCAGAGTGATTTACGGAAACCACG
MKK5-R-K99R	make K99R mutugenesis of MKK5	GGACGTGACGTCGGAGTG
psumo-MEKK1-F1	make the truncated MEKK1-CA	AGAACAGATTGGTGGATCCGGAATGGGAGGAGCTATCATAACGTC
psumo-MEKK1-R1	make the truncated MEKK1-CA	TAAGCATTATGCGGCCGCACTATGGTAAGGGTCTTCTCACAA
GA-SPY-F	clone SPY into pEarleyGate 101	ATGGTGGGACTGGAAGATGATAC
GA-SPY-R	clone SPY into pEarleyGate 101	GCTAGTGGAGTCCATTCTCTTT
